# *slim shady* is a novel allele of PHYTOCHROME B present in the T-DNA line SALK_015201

**DOI:** 10.1101/2021.02.12.430994

**Authors:** Linkan Dash, Robert E. McEwan, Christian Montes, Ludvin Mejia, Justin W. Walley, Brian P. Dilkes, Dior R. Kelley

## Abstract

Auxin is a hormone that is required for hypocotyl elongation during seedling development. In response to auxin rapid changes in transcript and protein abundance occur in hypocotyls and some auxin responsive gene expression is linked to hypocotyl growth. To functionally validate proteomic studies, a reverse genetics screen was performed on mutants in auxin-regulated proteins to identify novel regulators of plant growth. This uncovered a long hypocotyl mutant, which we called *slim shady*, in an annotated insertion line in *IMMUNOREGULATORY RNA-BINDING PROTEIN (IRR*). Overexpression of the *IRR* gene failed to rescue the *slim shady* phenotype and characterization of a second T-DNA allele of *IRR* found that it had a wild-type hypocotyl length. The *slim shady* mutant has an elevated expression of numerous genes associated with the brassinosteroid-auxin-phytochrome (BAP) regulatory module compared to wild-type, including transcription factors that regulate brassinosteroid, auxin and phytochrome pathways. Additionally, *slim shady* seedlings fail to exhibit a strong transcriptional response to auxin. Using whole genome sequence and transcriptomics data for SALK_015201C we determined that a novel single nucleotide polymorphism in *PHYTOCHROME B* was responsible for the *slim shady* phenotype. This is predicted to convert induce a frameshift and premature stop codon at leucine 1125, within the histidine kinase-related domain of the carboxy terminus of PHYB, which is required for phytochrome signaling and function. Genetic complementation analyses with *phyb-9* confirmed that slim shady is a mutant allele of *PHYB*. This study advances our understanding of the molecular mechanisms in seedling development, by furthering our understanding of how light signaling is linked to auxin dependent cell elongation. Furthermore, this study highlights the importance of confirming the genetic identity of research material before attributing phenotypes to known mutations sourced from T-DNA stocks.
