## Supplementary material for "*slim shady* is a novel allele of PHYTOCHROME B present in the T-DNA line SALK_015201": Table S2

### Sheet: Sheet1
Serial	Primer name	Primer sequence	Tm (degree Celcius)	Amplicon size (base pairs)	Description	DK Index
1	SALK_015201 Forward	TCCACTGATTTTGACCTGGAC	58	1254	Genotyping for the wild type locus of IRR in Col-0 vs SALK_015201. Left_border_primer + SALK_015201 reverse primer can be used to detect the T-DNA insertion with a product size of 580-880 bp.	1067
2	SALK_015201 Reverse	ATGTTGAGATTGCAAAATCGC	55			1068
3	SALK_066572 Forward	ACGATGGAGATGCAAATTCAG	56	1011	Genotyping for the wild type locus of IRR in Col-0 vs SALK_066572. Left_border_primer + SALK_066572 reverse primer can be used to detect the T-DNA insertion with a product size of 472-772 bp.	1065
4	SALK_066572 Reverse	CGCTAAGTTGTGGAGTGAAGG	59			1066
5	Left_border_primer	ATTTTGCCGATTTCGGAAC	54			828
6	IRR_cloning_Forward	CACCATGGCTTCAGATCGTGGTTC	62	2964	Cloning full length IRR cDNA into pENTR/D-TOPO via directional gateway cloning.	1135
7	IRR_cloning_Reverse	CTATGACTTAAGAATAATCCTTTTCTCCTC	55			1136
8	F1	ATGGCTTCAGATCGTGGTTC	58	2964	RT-PCR of full length IRR cDNA	1129
9	R1	CTATGACTTAAGAATAATCCTTTTCTCCTC	55			1130
10	F2	ATCTGGTCCTTCAGGTGGTG	60	239	RT-PCR of upstream region of IRR gene targetting a 239 bp long sequence in Exon 2	1133
11	R2	GAGCCTGTGCAGCAACAATA	59			1134
12	F3	CAACGGCGATCAACTTATGA	56	232	RT-PCR of upstream region of IRR gene targetting a 232 bp long sequence in Exon 4	1131
13	R3	ATCGTGAACCAGCACGAGAT	60			1132
14	qPCR_PHYA_Forward	AAACCCTCTAATCCCGCCAA	60	~ 100 bp	qPCR of PHYTOCHROME A	1265
15	qPCR_PHYA_Reverse	ATCACTTCACTGCGAGACCA	60			1266
16	qPCR_PHYB_Forward	AAACCCTCTAATCCCGCCAA	60	~ 100 bp	qPCR of PHYTOCHROME B	1263
17	qPCR_PHYB_Reverse	ATCACTTCACTGCGAGACCA	60			1264
18	qPCR_AT1G13320_Forward	GCGGTTGTGGAGAACATGATACG	62	~ 100 bp	qPCR Reference Gene (Hong et. al Plant Cell Phys 2010), AT1G13320	799
19	qPCR_AT1G13320_Reverse	GAACCAAACACAATTCGTTGCTG	58			800
20	qPCR_IAA14_Forward	CCTCAAGATGTACACCAGCTAC	62	~ 100 bp	qPCR auxin responsive gene IAA14	1253
21	qPCR_IAA14_Reverse	TCATCCCTTGTGCTCCATAAC	62			1254
22	PhyB-slimshady_seq_Forward	GGCGTTTAAAGAATTTGAGGTTT	60	644	Sequencing the phyb-slimshady locus to identify single nucleotide deletion at	1529
23	PhyB-slimshady_seq_Reverse	GCTGAGCTGAACGCAAATAA	60			1530
24	PhyB-slimshady_d-CAPS_Forward	TTAGGTCTAAGCGTATGTCGAAAGAATT	58	278	Genotyping phyB-slimshady allele by dCAPS assay (Wild-type amplicon gets digested by ApoI).	1510
25	PhyB-slimshady_d-CAPS_Reverse	AATCTCACCGGAAACAAAAA	53			1511
	Note: Tm of all the primers are calculated using the NEB tm calculator with primer concentration at 500 nM and polymerase of choice: Taq DNA polmerase
